# *Escherichia coli* aggregates mediated by native or synthetic adhesins exhibit both core and adhesin-specific transcriptional responses

**DOI:** 10.1101/2023.02.14.528454

**Authors:** Yankel Chekli, Rebecca J. Stevick, Etienne Kornobis, Valérie Briolat, Jean-Marc Ghigo, Christophe Beloin

## Abstract

Bacteria can rapidly tune their physiology and metabolism to adapt to environmental fluctuations. In particular, they can adapt their lifestyle to the close proximity of other bacteria or presence of different surfaces. However, whether these interactions trigger transcriptomic responses is poorly understood. We used a specific set up of *E. coli* strains expressing native or synthetic adhesins mediating bacterial aggregation to study the transcriptomic changes of aggregated compared to non-aggregated bacteria. Our results show that following aggregation, bacteria exhibit a core response independent of the adhesin type, with differential expression of 56.9% of the coding genome, including genes involved in stress response and anaerobic lifestyle. Moreover, when aggregates were formed via a naturally expressed *E. coli* adhesin (Antigen 43), the transcriptomic response of the bacteria was more exaggerated compared to aggregates formed via a synthetic adhesin. This suggests that the response to aggregation induced by native *E. coli* adhesins could have been finely tuned during bacterial evolution. Our study therefore provides insights on the effect of self-interaction in bacteria and allows a better understanding of why bacterial aggregates exhibit increased stress tolerance.

**Importance:** Formation of bacterial aggregates has an important role in both clinical and ecological contexts. Although these structures have been previously shown to be more resistant to stressful conditions, the genetic basis of this stress tolerance associated with the aggregate lifestyle is poorly understood. Surface sensing mediated by different adhesins can result in varying changes on bacterial physiology. However, whether adhesin-adhesin interactions as well as the type of adhesin mediating aggregation affects bacterial cell physiology is unknown. By sequencing the transcriptomes of aggregated and non-aggregated cells expressing native or synthetic adhesins, we characterized the effects of aggregation and adhesin type on *E. coli* physiology.
