## Supplementary material for "*Escherichia coli* aggregates mediated by native or synthetic adhesins exhibit both core and adhesin-specific transcriptional responses": Table S3

### Sheet: Sheet1
Table S3. Enrichment analysis by PantherD of the over- and under-represented pathways from the core response to aggregation (analysis corresponding to Table S2)
The analysis was done with the Biological Process (BP) classification. In the REFLIST is the total number of genes belonging to the corresponding GO. In the input is number of genes
from this pathway identified in our study.
OVER-REPRESENTED PATHWAYS COMMON AGGREGATE RESPONSE
Biological_process	Gene ontology IDs	REFLIST	Input	expected	over_under	fold_Enrichment	P_value	Up_Down	Gene in pathway
glutamate catabolic process	GO:0006538	2	2	.09	+	22.4	1.03E-02	Over_represented	gadA, gadB
ethanol metabolic process	GO:0006067	2	2	.09	+	22.4	1.03E-02	Over_represented	adhE, frmA
sulfur incorporation into metallo-sulfur cluster	GO:0031162	2	2	.09	+	22.4	1.03E-02	Over_represented	sufS, sufE
cellular stress response to acidic pH	GO:1990451	4	3	.18	+	16.8	2.37E-03	Over_represented	hdeA, hdeB, cadB
D-methionine transport	GO:0048473	3	2	.13	+	14.93	1.67E-02	Over_represented	metI, metN
cellular response to cadmium ion	GO:0071276	3	2	.13	+	14.93	1.67E-02	Over_represented	ychH, ygjW(b3024)
intracellular pH elevation	GO:0051454	5	3	.22	+	13.44	3.67E-03	Over_represented	gadA, gadB, gadC
RNA repair	GO:0042245	4	2	.18	+	11.2	2.43E-02	Over_represented	hchA, rtcB
transcription initiation from bacterial-type RNA polymerase promoter	GO:0001123	4	2	.18	+	11.2	2.43E-02	Over_represented	rpoS, rpoH
deoxyribonucleotide catabolic process	GO:0009264	5	2	.22	+	8.96	3.31E-02	Over_represented	deoB, deoC
lysine catabolic process	GO:0006554	5	2	.22	+	8.96	3.31E-02	Over_represented	cadA, ldcC
tetrahydrofolate interconversion	GO:0035999	6	2	.27	+	7.47	4.29E-02	Over_represented	metF, metE
threonine biosynthetic process	GO:0009088	6	2	.27	+	7.47	4.29E-02	Over_represented	thrB, thrC
methylglyoxal catabolic process	GO:0051596	10	3	.45	+	6.72	1.60E-02	Over_represented	dkgA, hchA, gldA, yqhD
cellular response to heat	GO:0034605	10	3	.45	+	6.72	1.60E-02	Over_represented	mlaA, clpA, clpB
fermentation	GO:0006113	17	5	.76	+	6.59	1.97E-03	Over_represented	hyaA, hyaB, hyaC, ldhA, gldA
iron-sulfur cluster assembly	GO:0016226	21	6	.94	+	6.4	7.87E-04	Over_represented	sufA, sufB, sufC, sufD, sufE, sufS
anaerobic electron transport chain	GO:0019645	15	4	.67	+	5.97	7.57E-03	Over_represented	narI, nrfB, nrfC, nrfD
methionine biosynthetic process	GO:0009086	16	4	.71	+	5.6	9.15E-03	Over_represented	mmuP, metE, metF, metJ
cellular response to hydrogen peroxide	GO:0070301	12	3	.54	+	5.6	2.39E-02	Over_represented	katG, ychH, ygjW
cell death	GO:0008219	15	3	.67	+	4.48	3.91E-02	Over_represented	ldrA, ldrC, ldrD
regulation of single-species biofilm formation	GO:1900190	15	3	.67	+	4.48	3.91E-02	Over_represented	ymdB, bssS, bssR
polyol catabolic process	GO:0046174	21	4	.94	+	4.27	2.02E-02	Over_represented	fucO, glpA, glpD, mtlD
nitrate assimilation	GO:0042128	21	4	.94	+	4.27	2.02E-02	Over_represented	narG, narH, narI, narJ
L-alpha-amino acid transmembrane transport	GO:1902475	29	5	1.29	+	3.86	1.37E-02	Over_represented	potE, gltS, metI, cadB, metN
cellular detoxification	GO:1990748	28	4	1.25	+	3.2	4.57E-02	Over_represented	katG, hcp, sodB, frmA
UNDER-REPRESENTED PATHWAYS COMMON AGGREGATE RESPONSE
Biological_process	Gene ontology IDs	REFLIST	Input	expected	over_under	fold_Enrichment	P_value	Up_Down	Gene in pathway
regulation of division septum assembly	GO:0032955	3	3	.21	+	14.21	4.85E-03	Under_represented	minE, minC, slmA
tRNA wobble guanine modification	GO:0002099	2	2	.14	+	14.21	2.37E-02	Under_represented	tgt, queA
peptidyl-L-beta-methylthioaspartic acid biosynthetic process	GO:0018339	2	2	.14	+	14.21	2.37E-02	Under_represented	rimO, ycaO
dTMP biosynthetic process	GO:0006231	2	2	.14	+	14.21	2.37E-02	Under_represented	thyA, tdk
division septum site selection	GO:0000918	2	2	.14	+	14.21	2.37E-02	Under_represented	minE, slmA
mature ribosome assembly	GO:0042256	2	2	.14	+	14.21	2.37E-02	Under_represented	rsfS, rpmA
DNA replication removal of RNA primer	GO:0043137	2	2	.14	+	14.21	2.37E-02	Under_represented	rnhA, rnhB
tRNA 3'-trailer cleavage endonucleolytic	GO:0034414	2	2	.14	+	14.21	2.37E-02	Under_represented	rbn, rnpA
lipid translocation	GO:0034204	3	2	.21	+	9.47	3.77E-02	Under_represented	murJ, msbA
AMP salvage	GO:0044209	3	2	.21	+	9.47	3.77E-02	Under_represented	apt, adk
purine nucleotide interconversion	GO:0015950	3	2	.21	+	9.47	3.77E-02	Under_represented	adk, add
purine nucleobase salvage	GO:0043096	3	2	.21	+	9.47	3.77E-02	Under_represented	apt, add
capsule polysaccharide biosynthetic process	GO:0045227	3	2	.21	+	9.47	3.77E-02	Under_represented	mepM, mepS
translational termination	GO:0006415	8	5	.56	+	8.88	9.87E-04	Under_represented	prfA, prfB, prfC, pth, prmC
spermidine transmembrane transport	GO:1903711	5	3	.35	+	8.52	1.23E-02	Under_represented	potA, potB, potC
enzyme-directed rRNA pseudouridine synthesis	GO:0000455	8	4	.56	+	7.1	5.95E-03	Under_represented	rluB, rluC, rluE, rsuA
DNA restriction-modification system	GO:0009307	9	4	.63	+	6.31	8.16E-03	Under_represented	hdsM, hdsS, mcrA, mcrC
ATP synthesis coupled proton transport	GO:0015986	8	3	.56	+	5.33	3.13E-02	Under_represented	atpH, atpE
regulation of cell division	GO:0051302	17	6	1.20	+	5.01	2.99E-03	Under_represented	minC, minD, minE, mioC, slmA, cedA
pyrimidine nucleoside triphosphate metabolic process	GO:0009147	9	3	.63	+	4.74	3.97E-02	Under_represented	dut, thyA, udk
queuosine biosynthetic process	GO:0008616	9	3	.63	+	4.74	3.97E-02	Under_represented	tgt, queA, queD
translational elongation	GO:0006414	13	4	.92	+	4.37	2.20E-02	Under_represented	lepA, tsf, pth, yeiP
protein peptidyl-prolyl isomerization	GO:0000413	10	3	.70	+	4.26	4.92E-02	Under_represented	ppiC, tig, fklB
purine ribonucleoside biosynthetic process	GO:0046129	10	3	.70	+	4.26	4.92E-02	Under_represented	apt, add, speD
tRNA wobble uridine modification	GO:0002098	17	5	1.20	+	4.18	1.24E-02	Under_represented	mnmA, mnmG, cmoA, cmoB, yegQ
ribosomal large subunit assembly	GO:0000027	29	8	2.04	+	3.92	2.29E-03	Under_represented	rpmA, rpmB, rpmG, rplc, rplW dbpA, yhbY, deaD
rRNA base methylation	GO:0070475	19	5	1.34	+	3.74	1.79E-02	Under_represented	rlmN, rlmA, rlmH, rsmG, rsmF
ribosomal small subunit assembly	GO:0000028	20	5	1.41	+	3.55	2.13E-02	Under_represented	rpsU, rpsP, rpsT, yhbY, rlmM
dipeptide transmembrane transport	GO:0035442	20	5	1.41	+	3.55	2.13E-02	Under_represented	dppD, dppA, dppB, dtpA, bcr
tRNA methylation	GO:0030488	17	4	1.20	+	3.34	4.51E-02	Under_represented	trmD, trmH, rlmN, mnmG
pyridine-containing compound biosynthetic process	GO:0072525	22	5	1.55	+	3.23	2.90E-02	Under_represented	pncA, pncB, pdxY, dxS, rnk
regulation of translation	GO:0006417	55	10	3.87	+	2.58	9.18E-03	Under_represented	lepA, rsfS, deadD, pth, thyA, lit, higB, rplM, prfC, rplD
cell wall organization	GO:0071555	78	14	5.49	+	2.55	2.46E-03	Under_represented	mepM, mepS, mrcA, yafK, mrdA, ispU, murJ, fimC, ybhC, ampG, dacA, mltF, mltD, wecA
peptidoglycan biosynthetic process	GO:0009252	46	8	3.24	+	2.47	2.34E-02	Under_represented	mcrA, yafK, mrdA, ispU, murJ, mipA, dacA, mepA
protein transport	GO:0015031	85	13	5.98	+	2.17	1.24E-02	Under_represented	tolQ, dppA, dppB, dppD, bcr, tatC, dtpA, tig, tolR, lolC, lolD, yidC, oppB
response to radiation	GO:0009314	97	14	6.83	+	2.05	1.76E-02	Under_represented	uvrC, deadD, thyA, fis, mnmG, tatC, appY, dnaB, yhjV, ybjN, dusB, queA, guaB, priB
