## Supplementary material for "*Escherichia coli* aggregates mediated by native or synthetic adhesins exhibit both core and adhesin-specific transcriptional responses": Table S5

### Sheet: Sheet1
Table S5. Enrichment analysis by PantherD of the over- and under-represented pathways from the response to Ag43-specific aggregation (analysis corresponding to Table S4)
The analysis was done with the Biological Process (BP) classification. In the REFLIST is the total number of genes belonging to the corresponding GO. In the input is number of genes
from this pathway identified in our study.
SPECIFICALLY OVER-REPRESENTED PATHWAYS in Ag43-MEDIATED AGGREGATES
Biological_process	Gene ontology IDs	REFLIST	Input	expected	over_under	fold_Enrichment	P-value	Up_Down	Genes in pathway
protein heterooligomerization	GO:0051291	2	2	.06	+	35.69	4.27E-03	Over_represented	mazF,mazE
D-glucarate catabolic process	GO:0042838	4	3	.11	+	26.77	6.38E-04	Over_represented	garK,garL,garR
galactarate catabolic process	GO:0046392	4	3	.11	+	26.77	6.38E-04	Over_represented	garK,garL,garR
negative regulation of carbohydrate metabolic process	GO:0045912	3	2	.08	+	23.79	6.98E-03	Over_represented	crr, dgoR
rRNA catabolic process	GO:0016075	4	2	.11	+	17.85	1.03E-02	Over_represented	chpB, mazF
aerotaxis	GO:0009454	4	2	.11	+	17.85	1.03E-02	Over_represented	cheW, cheY
cysteine catabolic process	GO:0009093	5	2	.14	+	14.28	1.41E-02	Over_represented	yhaM, dcyD
D-amino acid catabolic process	GO:0019478	5	2	.14	+	14.28	1.41E-02	Over_represented	dcyD, dtd
negative regulation of cell growth	GO:0030308	5	2	.14	+	14.28	1.41E-02	Over_represented	chpB, mazF
internal peptidyl-lysine acetylation	GO:0018393	6	2	.17	+	11.9	1.85E-02	Over_represented	yjaC, cheY
glycogen metabolic process	GO:0005977	7	2	.20	+	10.2	2.34E-02	Over_represented	glgB,glgP
cellular response to phosphate starvation	GO:0016036	7	2	.20	+	10.2	2.34E-02	Over_represented	phoU, appA
negative regulation of translational initiation	GO:0045947	7	2	.20	+	10.2	2.34E-02	Over_represented	thrS, raiA
D-galacturonate catabolic process	GO:0019698	7	2	.20	+	10.2	2.34E-02	Over_represented	uxaA, uxaC
phospholipid transport	GO:0015914	8	2	.22	+	8.92	2.87E-02	Over_represented	LplT, mlaC
aminoacyl-tRNA metabolism involved in translational fidelity	GO:0106074	9	2	.25	+	7.93	3.45E-02	Over_represented	thrS, dtd
mRNA catabolic process	GO:0006402	16	3	.45	+	6.69	1.39E-02	Over_represented	chpB, mazF,relE
RNA phosphodiester bond hydrolysis, endonucleolytic	GO:0090502	24	3	.67	+	4.46	3.59E-02	Over_represented	chpB, mazF,relE
nitrogen cycle metabolic process	GO:0071941	25	3	.70	+	4.28	3.94E-02	Over_represented	narK, napC,nirD
anaerobic respiration	GO:0009061	61	7	1.71	+	4.1	2.30E-03	Over_represented	frdD,napC, nirD, glpA, torA, ynfE, dmsA
carbohydrate transport	GO:0008643	126	8	3.53	+	2.27	2.89E-02	Over_represented	crr, glvC, rhaT, dgoT, exuT, srlA, xylH,glvB
SPECIFICALLY UNDER-REPRESENTED PATHWAYS in Ag43-MEDIATED AGGREGATES
Biological_process	Gene ontology IDs	REFLIST	Input	expected	over_under	fold_Enrichment	P-value	Up_Down	Genes in pathway
phototransduction, visible light	GO:0007603	1	1	.02	+	47.2	4.11E-02	Under_represented	phr
positive regulation of bacterial-type flagellum assembly	GO:1902210	1	1	.02	+	47.2	4.11E-02	Under_represented	bdm
peptidyl-serine dephosphorylation	GO:0070262	1	1	.02	+	47.2	4.11E-02	Under_represented	aceK
lactose biosynthetic process	GO:0005989	1	1	.02	+	47.2	4.11E-02	Under_represented	lacA
ubiquitin-dependent ERAD pathway	GO:0030433	1	1	.02	+	47.2	4.11E-02	Under_represented	ybeT
regulation of bacterial-type flagellum-dependent cell motility by regulation of motor speed	GO:0071945	1	1	.02	+	47.2	4.11E-02	Under_represented	ycgR
peptidyl-aspartic acid phosphorylation	GO:0018217	1	1	.02	+	47.2	4.11E-02	Under_represented	barA
response to acetate	GO:0010034	1	1	.02	+	47.2	4.11E-02	Under_represented	barA
response to formic acid	GO:1901425	1	1	.02	+	47.2	4.11E-02	Under_represented	barA
photoreactive repair	GO:0000719	1	1	.02	+	47.2	4.11E-02	Under_represented	phR
peptidyl-serine modification	GO:0018209	8	2	.17	+	11.8	1.72E-02	Under_represented	aceK, rimL
glucose transmembrane transport	GO:1904659	10	2	.21	+	9.44	2.45E-02	Under_represented	glcA, setC
glycine betaine transport	GO:0031460	11	2	.23	+	8.58	2.86E-02	Under_represented	proW, proX
hyperosmotic response	GO:0006972	15	2	.32	+	6.29	4.73E-02	Under_represented	proW, proX
pilus organization	GO:0043711	54	6	1.14	+	5.24	1.38E-03	Under_represented	htrE, sfmH, yadC, yadK, yehC, yehB
cell adhesion involved in single-species biofilm formation	GO:0043709	42	4	.89	+	4.5	1.46E-02	Under_represented	sfmH, yehA,yadC,yadK
