## Supplementary material for "*Escherichia coli* aggregates mediated by native or synthetic adhesins exhibit both core and adhesin-specific transcriptional responses": Table S6

### Sheet: UP and DOWN
	Table S6. The specific response to aggregation mediated by the synthetic adhesins (nanobodies). Each gene only significantly differentially regulated in the 4 nanobodies comparisons aggregation vs no aggregation is indicated. Up-regulated genes are in green. Down-regulated genes are in red.
														Synthetic Adhesin Nanobodies
Name	locus_tag	Function	cog_cogid	cog_name	cog_pathways	cog_category	cog_description	Gene ontology IDs_MF	Desc_goterm_MF	Gene ontology IDs_BP	Desc_goterm_BP	Gene ontology IDs_CC	Desc_goterm_CC	log2FoldChange_Ag2_Nb2vsAg2_Nb3	padj_Ag2_Nb2vsAg2_Nb3	log2FoldChange_Ag2_Nb2vsAg3_Nb2	padj_Ag2_Nb2vsAg3_Nb2	log2FoldChange_Ag3_Nb3vsAg3_Nb2	padj_Ag3_Nb3vsAg3_Nb2	log2FoldChange_Ag3_Nb3vsAg2_Nb3	padj_Ag3_Nb3vsAg2_Nb3
ibpB	b3686	small heat shock protein IbpB	COG0071	Small heat shock protein IbpA, HSP20 family	[]	O	Posttranslational modification, protein turnover, chaperones	GO:0042802	identical protein binding	GO:0009408/ GO:0050821/ GO:1990169	response to heat/ protein stabilization/ stress response to copper ion	GO:0005737	cytoplasm	3.16967	6.16222e-08	3.18329	5.39304e-08	2.99822	2.85105e-07	2.98461	3.66996e-07
metR	b3828	DNA-binding transcriptional dual regulator MetR	COG0583	DNA-binding transcriptional regulator, LysR family	[]	K	Transcription	GO:0000976/ GO:0003677/ GO:0003700/ GO:0016597	transcription regulatory region sequence-specific DNA binding/ DNA binding/ DNA-binding transcription factor activity/ amino acid binding	GO:0006355/ GO:0009086	regulation of transcription, DNA-templated/ methionine biosynthetic process	GO:0005737	cytoplasm	2.74372	1.4508e-06	2.96074	1.53324e-07	3.11616	2.55249e-08	2.89914	2.62819e-07
yeiQ	b2172	putative oxidoreductase YeiQ	COG0246	Mannitol-1-phosphate/altronate dehydrogenases	[]	G	Carbohydrate transport and metabolism	GO:0016616	oxidoreductase activity, acting on the CH-OH group of donors, NAD or NADP as acceptor	GO:0019594	mannitol metabolic process			2.54665	2.55914e-08	2.42303	1.20161e-07	2.03954	7.93992e-06	2.16316	2.42093e-06
serX	b1032	tRNA-Ser												2.39474	1.25078e-05	3.00656	3.51139e-08	1.84705	0.000790995	1.23524	0.028399
ugpB	b3453	sn-glycerol 3-phosphate ABC transporter periplasmic binding protein	COG1653	ABC-type glycerol-3-phosphate transport system, periplasmic component	[]	G	Carbohydrate transport and metabolism			GO:0001407/ GO:0015794	glycerophosphodiester transmembrane transport/ glycerol-3-phosphate transmembrane transport	GO:0030288	outer membrane-bounded periplasmic space	1.94438	1.93214e-05	2.27668	3.82301e-07	1.8588	4.00866e-05	1.52651	0.000883211
ptwF	b4629	Pseudogene of thrW at CP4-6 prophage att site												1.92495	0.000356318	1.86006	0.000433568	1.41779	0.00742128	1.48268	0.00634886
msrB	b1778	methionine sulfoxide reductase B	COG0229	Peptide methionine sulfoxide reductase MsrB	[]	O	Posttranslational modification, protein turnover, chaperones	GO:0005506/ GO:0008270/ GO:0033743	iron ion binding/ zinc ion binding/ peptide-methionine (R)-S-oxide reductase activity	GO:0006979/ GO:0030091	response to oxidative stress/ protein repair	GO:0005737/ GO:0005829	cytoplasm/ cytosol	1.63985	1.25078e-05	1.54871	3.01408e-05	1.5331	3.42573e-05	1.62423	1.35321e-05
yaaX	b0005	DUF2502 domain-containing protein YaaX												1.50917	0.00907329	1.66065	0.00307551	1.41138	0.0123048	1.2599	0.0296792
cdd	b2143	cytidine/deoxycytidine deaminase	COG0295,COG0295	Cytidine deaminase,Cytidine deaminase	['Pyrimidine salvage']	F	Nucleotide transport and metabolism,Nucleotide transport and metabolism	GO:0001884/ GO:0004126/ GO:0008270/ GO:0042802/ GO:0047844	pyrimidine nucleoside binding/ cytidine deaminase activity/ zinc ion binding/ identical protein binding/ deoxycytidine deaminase activity	GO:0006217/ GO:0009972/ GO:0015949	deoxycytidine catabolic process/ cytidine deamination/ nucleobase-containing small molecule interconversion	GO:0005829	cytosol	1.38728	4.32384e-06	1.55953	1.666e-07	1.52861	3.00102e-07	1.35637	6.46606e-06
yhcH	b3221	DUF386 domain-containing protein YhcH	COG2731	Beta-galactosidase, beta subunit	[]	G	Carbohydrate transport and metabolism			GO:0006974	cellular response to DNA damage stimulus	GO:0005829	cytosol	1.38377	0.00310756	1.59879	0.000433568	1.56816	0.000502755	1.35315	0.00328973
yodB	b1974	putative cytochrome b561 YodB	COG3038	Cytochrome b561	[]	C	Energy production and conversion	GO:0009055/ GO:0020037/ GO:0046872	electron transfer activity/ heme binding/ metal ion binding	GO:0022904	respiratory electron transport chain	GO:0005886/ GO:0016021	plasma membrane/ integral component of membrane	1.36088	0.00022489	1.30829	0.000299343	1.34626	0.000175373	1.39885	0.000135277
mlrA	b2127	DNA-binding transcriptional activator MlrA	COG0789	DNA-binding transcriptional regulator, MerR family	[]	K	Transcription	GO:0003677/ GO:0003700	DNA binding/ DNA-binding transcription factor activity					1.32257	0.0154394	1.87736	0.000375788	1.76992	0.000729616	1.21513	0.0242172
csiD	b2659	glutarate dioxygenase CsiD/GlaH												1.31284	0.00487688	1.54447	0.000630312	1.38842	0.0020168	1.15678	0.0119015
ybhN	b0788	PF03706 family inner membrane protein YbhN	COG0392	Predicted membrane flippase AglD2/YbhN, UPF0104 family	[]	M	Cell wall/membrane/envelope biogenesis					GO:0005886/ GO:0016021	plasma membrane/ integral component of membrane	1.26568	0.00318443	1.68323	5.9224e-05	1.58107	0.000160904	1.16351	0.00608146
osmY	b4376	periplasmic chaperone OsmY	COG2823	Phospholipid-binding membrane integrity protein DolP/YraP/OsmY, contains BON domain	[]	M	Cell wall/membrane/envelope biogenesis			GO:0006970/ GO:0006972/ GO:0061077	response to osmotic stress/ hyperosmotic response/ chaperone-mediated protein folding	GO:0030288	outer membrane-bounded periplasmic space	1.18609	0.00411643	1.48905	0.00019067	1.42356	0.000336598	1.12061	0.0058116
rmf	b0953	ribosome modulation factor	COG3130	Ribosome modulation factor	[]	J	Translation, ribosomal structure and biogenesis	GO:0019843/ GO:0043022/ GO:0043024	rRNA binding/ ribosome binding/ ribosomal small subunit binding	GO:0032055	negative regulation of translation in response to stress	GO:0005737	cytoplasm	1.13054	0.0245188	1.59056	0.00104565	1.69411	0.000407899	1.23409	0.0120756
paoC	b0284	aldehyde dehydrogenase: molybdenum cofactor-binding subunit	COG1529	Aldehyde, CO or xanthine dehydrogenase, Mo-binding subunit	['Non-phosphorylated Entner-Doudoroff pathway']	C	Energy production and conversion	GO:0016491/ GO:0016903/ GO:0030151/ GO:0047770	oxidoreductase activity/ oxidoreductase activity, acting on the aldehyde or oxo group of donors/ molybdenum ion binding/ carboxylate reductase activity	GO:0006974	cellular response to DNA damage stimulus	GO:0042597	periplasmic space	1.11137	0.00570036	1.25656	0.00131183	1.3044	0.000731469	1.15921	0.00331201
rpsM	b3298	30S ribosomal subunit protein S13	COG0099	Ribosomal protein S13	['Ribosome 30S subunit']	J	Translation, ribosomal structure and biogenesis	GO:0000049/ GO:0003735/ GO:0019843	tRNA binding/ structural constituent of ribosome/ rRNA binding	GO:0006412	translation	GO:0005829/ GO:0015935/ GO:0022627	cytosol/ small ribosomal subunit/ cytosolic small ribosomal subunit	-1.00967	0.00475978	-1.10417	0.00147373	-1.10109	0.00134405	-1.00659	0.00412046
secD	b0408	Sec translocon accessory complex subunit SecD	COG0342	Preprotein translocase subunit SecD	[]	U	Intracellular trafficking, secretion, and vesicular transport	GO:0015450	P-P-bond-hydrolysis-driven protein transmembrane transporter activity	GO:0006605/ GO:0015031/ GO:0043952/ GO:0065002	protein targeting/ protein transport/ protein transport by the Sec complex/ intracellular protein transmembrane transport	GO:0005886/ GO:0016021	plasma membrane/ integral component of membrane	-1.01856	0.0060468	-1.10366	0.00218386	-1.11344	0.001801	-1.02835	0.004791
ypdA	b2380	sensor histidine kinase YpdA/PyrS	COG3275	Sensor histidine kinase, LytS/YehU family	[]	T	Signal transduction mechanisms							-1.05364	0.0459971	-1.02689	0.0461218	-1.02067	0.0439496	-1.04743	0.0434407
rpsK	b3297	30S ribosomal subunit protein S11	COG0100	Ribosomal protein S11	['Ribosome 30S subunit']	J	Translation, ribosomal structure and biogenesis	GO:0003735/ GO:0048027/ GO:0070181	structural constituent of ribosome/ mRNA 5'-UTR binding/ small ribosomal subunit rRNA binding	GO:0000028/ GO:0000462/ GO:0006412	ribosomal small subunit assembly/ maturation of SSU-rRNA from tricistronic rRNA transcript (SSU-rRNA, 5.8S rRNA, LSU-rRNA)/ translation	GO:0005829/ GO:0022627	cytosol/ cytosolic small ribosomal subunit	-1.06381	0.00422584	-1.1529	0.00142791	-1.13761	0.00146466	-1.04852	0.00410948
rpsD	b3296	30S ribosomal subunit protein S4	COG0522	Ribosomal protein S4 or related protein	['Ribosome 30S subunit']	J	Translation, ribosomal structure and biogenesis	GO:0000900/ GO:0003735/ GO:0019843/ GO:0048027	translation repressor activity, mRNA regulatory element binding/ structural constituent of ribosome/ rRNA binding/ mRNA 5'-UTR binding	GO:0000028/ GO:0006353/ GO:0031564/ GO:0045903/ GO:0045947/ GO:0046677/ GO:1990145	ribosomal small subunit assembly/ DNA-templated transcription, termination/ transcription antitermination/ positive regulation of translational fidelity/ negative regulation of translational initiation/ response to antibiotic/ maintenance of translational fidelity	GO:0005829/ GO:0015935/ GO:0022627	cytosol/ small ribosomal subunit/ cytosolic small ribosomal subunit	-1.07388	0.00816523	-1.20162	0.00224994	-1.13914	0.00346331	-1.0114	0.0112048
speE	b0121	spermidine synthase	COG0421	Spermidine synthase (polyamine aminopropyltransferase)	[]	E	Amino acid transport and metabolism	GO:0004766/ GO:0010487/ GO:0016768/ GO:0043918	spermidine synthase activity/ thermospermine synthase activity/ spermine synthase activity/ cadaverine aminopropyltransferase activity	GO:0008295	spermidine biosynthetic process	GO:0005829	cytosol	-1.11757	0.00306142	-1.18341	0.00125422	-1.20733	0.000871962	-1.1415	0.00205599
rpoA	b3295	RNA polymerase subunit alpha	COG0202	DNA-directed RNA polymerase, alpha subunit/40 kD subunit	['RNA polymerase']	K	Transcription	GO:0003677/ GO:0003899/ GO:0046983	DNA binding/ DNA-directed 5'-3' RNA polymerase activity/ protein dimerization activity	GO:0006351	transcription, DNA-templated	GO:0005737/ GO:0005829/ GO:0016020	cytoplasm/ cytosol/ membrane	-1.11842	0.014546	-1.3088	0.0031329	-1.22292	0.00527895	-1.03254	0.0222384
ycbX	b0947	6-N-hydroxylaminopurine resistance protein	COG0633,COG3217	Ferredoxin,N-hydroxylaminopurine reductase subunit YcbX, contains MOSC domain	[],[]	C,V	Energy production and conversion,Defense mechanisms	GO:0003824/ GO:0030151/ GO:0030170/ GO:0051537	catalytic activity/ molybdenum ion binding/ pyridoxal phosphate binding/ 2 iron, 2 sulfur cluster binding	GO:0009407/ GO:0009636	toxin catabolic process/ response to toxic substance			-1.13518	0.0141646	-1.61858	0.000274621	-1.57899	0.000354928	-1.09558	0.0160863
ydiH	b1685	uncharacterized protein YdiH												-1.17945	0.017353	-1.36658	0.0045358	-1.59558	0.000787298	-1.40846	0.00379787
rplQ	b3294	50S ribosomal subunit protein L17	COG0203	Ribosomal protein L17	['Ribosome 50S subunit']	J	Translation, ribosomal structure and biogenesis	GO:0003735	structural constituent of ribosome	GO:0000027/ GO:0006412	ribosomal large subunit assembly/ translation	GO:0005829/ GO:0015934/ GO:0022625	cytosol/ large ribosomal subunit/ cytosolic large ribosomal subunit	-1.20107	0.018149	-1.27665	0.0102085	-1.22358	0.0123048	-1.14799	0.0222806
accC	b3256	biotin carboxylase	COG0439	Biotin carboxylase	['Fatty acids biosynthesis']	I	Lipid transport and metabolism	GO:0003989/ GO:0004075/ GO:0005524/ GO:0046872	acetyl-CoA carboxylase activity/ biotin carboxylase activity/ ATP binding/ metal ion binding	GO:0006633/ GO:0045717/ GO:2001295	fatty acid biosynthetic process/ negative regulation of fatty acid biosynthetic process/ malonyl-CoA biosynthetic process	GO:0005737/ GO:0005829	cytoplasm/ cytosol	-1.23006	0.000665917	-1.51511	1.64314e-05	-1.4359	4.3564e-05	-1.15085	0.00133434
feoA	b3408	ferrous iron transport protein A	COG1918	Fe2+ transport protein FeoA	[]	P	Inorganic ion transport and metabolism	GO:0046914	transition metal ion binding	GO:0006811/ GO:0006974/ GO:0055072	ion transport/ cellular response to DNA damage stimulus/ iron ion homeostasis	GO:0005737	cytoplasm	-1.27415	0.00316822	-1.63957	8.26722e-05	-1.67909	5.28967e-05	-1.31367	0.00196664
fabA	b0954	beta-hydroxyacyl-acyl carrier protein dehydratase/isomerase	COG0764	3-hydroxymyristoyl/3-hydroxydecanoyl-(acyl carrier protein) dehydratase	['Fatty acids biosynthesis']	I	Lipid transport and metabolism	GO:0004317/ GO:0008659/ GO:0008693/ GO:0034017/ GO:0047451	3-hydroxypalmitoyl-[acyl-carrier-protein] dehydratase activity/ (3R)-hydroxymyristoyl-[acyl-carrier-protein] dehydratase activity/ 3-hydroxydecanoyl-[acyl-carrier-protein] dehydratase activity/ trans-2-decenoyl-acyl-carrier-protein isomerase activity/ 3-hydroxyoctanoyl-[acyl-carrier-protein] dehydratase activity	GO:0006633/ GO:0008610	fatty acid biosynthetic process/ lipid biosynthetic process	GO:0005829	cytosol	-1.43012	1.4897e-08	-1.40137	3.00132e-08	-1.37531	4.39693e-08	-1.40406	2.61887e-08
purK	b0522	5-(carboxyamino)imidazole ribonucleotide synthase	COG0026	Phosphoribosylaminoimidazole carboxylase (NCAIR synthetase)	['Purine biosynthesis']	F	Nucleotide transport and metabolism	GO:0004638/ GO:0005524/ GO:0034028/ GO:0046872	phosphoribosylaminoimidazole carboxylase activity/ ATP binding/ 5-(carboxyamino)imidazole ribonucleotide synthase activity/ metal ion binding	GO:0006189	'de novo' IMP biosynthetic process	GO:0005829	cytosol	-1.48422	0.026608	-1.99109	0.00193734	-2.22373	0.000552098	-1.71687	0.00960371
lysP	b2156	lysine:H(+) symporter	COG0833	Amino acid permease	[]	E	Amino acid transport and metabolism	GO:0015171/ GO:0015189/ GO:0042802	amino acid transmembrane transporter activity/ L-lysine transmembrane transporter activity/ identical protein binding	GO:0003333/ GO:0043200/ GO:0051090/ GO:0097639	amino acid transmembrane transport/ response to amino acid/ regulation of DNA-binding transcription factor activity/ L-lysine import across plasma membrane	GO:0005886/ GO:0005887/ GO:0016021	plasma membrane/ integral component of plasma membrane/ integral component of membrane	-1.49273	0.000176108	-1.1809	0.00271544	-1.21656	0.00180903	-1.5284	0.000111993
trpC	b1262	fused indole-3-glycerol phosphate synthase/phosphoribosylanthranilate isomerase	COG0134,COG0135	Indole-3-glycerol phosphate synthase,Phosphoribosylanthranilate isomerase	['Aromatic amino acid biosynthesis']	E	Amino acid transport and metabolism,Amino acid transport and metabolism	GO:0004425/ GO:0004640	indole-3-glycerol-phosphate synthase activity/ phosphoribosylanthranilate isomerase activity	GO:0000162	tryptophan biosynthetic process			-2.04871	2.39087e-05	-1.55155	0.0013211	-1.9401	5.22666e-05	-2.43725	3.8153e-07
trpD	b1263	anthranilate synthase subunit TrpD	COG0512,COG0547	Anthranilate/para-aminobenzoate synthase component II (glutamine amidotransferase),Anthranilate phosphoribosyltransferase, glycosyltransferase domain	['Aromatic amino acid biosynthesis']	E	Amino acid transport and metabolism,Amino acid transport and metabolism	GO:0000287/ GO:0004048/ GO:0004049	magnesium ion binding/ anthranilate phosphoribosyltransferase activity/ anthranilate synthase activity	GO:0000162/ GO:0002047/ GO:0006541	tryptophan biosynthetic process/ phenazine biosynthetic process/ glutamine metabolic process			-2.27695	0.00118974	-1.63528	0.0191702	-1.92864	0.00478611	-2.57031	0.00021358
trpB	b1261	tryptophan synthase subunit beta	COG0133	Tryptophan synthase beta chain	['Aromatic amino acid biosynthesis']	E	Amino acid transport and metabolism	GO:0004834/ GO:0030170/ GO:0042802	tryptophan synthase activity/ pyridoxal phosphate binding/ identical protein binding	GO:0000162/ GO:0009073	tryptophan biosynthetic process/ aromatic amino acid family biosynthetic process	GO:0005737/ GO:0005829	cytoplasm/ cytosol	-2.78054	7.20621e-10	-1.87553	4.17755e-05	-2.03171	8.89572e-06	-2.93672	4.0823e-11
trpA	b1260	tryptophan synthase subunit alpha	COG0159	Tryptophan synthase alpha chain	['Aromatic amino acid biosynthesis']	E	Amino acid transport and metabolism	GO:0004834/ GO:0016829	tryptophan synthase activity/ lyase activity	GO:0000162/ GO:0009073	tryptophan biosynthetic process/ aromatic amino acid family biosynthetic process	GO:0005737/ GO:0005829	cytoplasm/ cytosol	-3.31445	1.10761e-13	-2.20686	1.24514e-06	-2.45295	7.50101e-08	-3.56054	3.73151e-16

### Sheet: UP
	Table S6. The specific response to aggregation mediated by the synthetic adhesins (nanobodies). Each gene only significantly differentially up-regulated in the 4 nanobodies comparisons aggregation vs no aggregation is indicated.
														Synthetic Adhesin Nanobodies
Name	locus_tag	Function	cog_cogid	cog_name	cog_pathways	cog_category	cog_description	Gene ontology IDs_MF	Desc_goterm_MF	Gene ontology IDs_BP	Desc_goterm_BP	Gene ontology IDs_CC	Desc_goterm_CC	log2FoldChange_Ag2_Nb2vsAg2_Nb3	padj_Ag2_Nb2vsAg2_Nb3	log2FoldChange_Ag2_Nb2vsAg3_Nb2	padj_Ag2_Nb2vsAg3_Nb2	log2FoldChange_Ag3_Nb3vsAg3_Nb2	padj_Ag3_Nb3vsAg3_Nb2	log2FoldChange_Ag3_Nb3vsAg2_Nb3	padj_Ag3_Nb3vsAg2_Nb3
ibpB	b3686	small heat shock protein IbpB	COG0071	Small heat shock protein IbpA, HSP20 family	[]	O	Posttranslational modification, protein turnover, chaperones	GO:0042802	identical protein binding	GO:0009408/ GO:0050821/ GO:1990169	response to heat/ protein stabilization/ stress response to copper ion	GO:0005737	cytoplasm	3.16967	6.16222e-08	3.18329	5.39304e-08	2.99822	2.85105e-07	2.98461	3.66996e-07
metR	b3828	DNA-binding transcriptional dual regulator MetR	COG0583	DNA-binding transcriptional regulator, LysR family	[]	K	Transcription	GO:0000976/ GO:0003677/ GO:0003700/ GO:0016597	transcription regulatory region sequence-specific DNA binding/ DNA binding/ DNA-binding transcription factor activity/ amino acid binding	GO:0006355/ GO:0009086	regulation of transcription, DNA-templated/ methionine biosynthetic process	GO:0005737	cytoplasm	2.74372	1.4508e-06	2.96074	1.53324e-07	3.11616	2.55249e-08	2.89914	2.62819e-07
yeiQ	b2172	putative oxidoreductase YeiQ	COG0246	Mannitol-1-phosphate/altronate dehydrogenases	[]	G	Carbohydrate transport and metabolism	GO:0016616	oxidoreductase activity, acting on the CH-OH group of donors, NAD or NADP as acceptor	GO:0019594	mannitol metabolic process			2.54665	2.55914e-08	2.42303	1.20161e-07	2.03954	7.93992e-06	2.16316	2.42093e-06
serX	b1032	tRNA-Ser												2.39474	1.25078e-05	3.00656	3.51139e-08	1.84705	0.000790995	1.23524	0.028399
ugpB	b3453	sn-glycerol 3-phosphate ABC transporter periplasmic binding protein	COG1653	ABC-type glycerol-3-phosphate transport system, periplasmic component	[]	G	Carbohydrate transport and metabolism			GO:0001407/ GO:0015794	glycerophosphodiester transmembrane transport/ glycerol-3-phosphate transmembrane transport	GO:0030288	outer membrane-bounded periplasmic space	1.94438	1.93214e-05	2.27668	3.82301e-07	1.8588	4.00866e-05	1.52651	0.000883211
ptwF	b4629	Pseudogene of thrW at CP4-6 prophage att site												1.92495	0.000356318	1.86006	0.000433568	1.41779	0.00742128	1.48268	0.00634886
msrB	b1778	methionine sulfoxide reductase B	COG0229	Peptide methionine sulfoxide reductase MsrB	[]	O	Posttranslational modification, protein turnover, chaperones	GO:0005506/ GO:0008270/ GO:0033743	iron ion binding/ zinc ion binding/ peptide-methionine (R)-S-oxide reductase activity	GO:0006979/ GO:0030091	response to oxidative stress/ protein repair	GO:0005737/ GO:0005829	cytoplasm/ cytosol	1.63985	1.25078e-05	1.54871	3.01408e-05	1.5331	3.42573e-05	1.62423	1.35321e-05
yaaX	b0005	DUF2502 domain-containing protein YaaX												1.50917	0.00907329	1.66065	0.00307551	1.41138	0.0123048	1.2599	0.0296792
cdd	b2143	cytidine/deoxycytidine deaminase	COG0295,COG0295	Cytidine deaminase,Cytidine deaminase	['Pyrimidine salvage']	F	Nucleotide transport and metabolism,Nucleotide transport and metabolism	GO:0001884/ GO:0004126/ GO:0008270/ GO:0042802/ GO:0047844	pyrimidine nucleoside binding/ cytidine deaminase activity/ zinc ion binding/ identical protein binding/ deoxycytidine deaminase activity	GO:0006217/ GO:0009972/ GO:0015949	deoxycytidine catabolic process/ cytidine deamination/ nucleobase-containing small molecule interconversion	GO:0005829	cytosol	1.38728	4.32384e-06	1.55953	1.666e-07	1.52861	3.00102e-07	1.35637	6.46606e-06
yhcH	b3221	DUF386 domain-containing protein YhcH	COG2731	Beta-galactosidase, beta subunit	[]	G	Carbohydrate transport and metabolism			GO:0006974	cellular response to DNA damage stimulus	GO:0005829	cytosol	1.38377	0.00310756	1.59879	0.000433568	1.56816	0.000502755	1.35315	0.00328973
yodB	b1974	putative cytochrome b561 YodB	COG3038	Cytochrome b561	[]	C	Energy production and conversion	GO:0009055/ GO:0020037/ GO:0046872	electron transfer activity/ heme binding/ metal ion binding	GO:0022904	respiratory electron transport chain	GO:0005886/ GO:0016021	plasma membrane/ integral component of membrane	1.36088	0.00022489	1.30829	0.000299343	1.34626	0.000175373	1.39885	0.000135277
mlrA	b2127	DNA-binding transcriptional activator MlrA	COG0789	DNA-binding transcriptional regulator, MerR family	[]	K	Transcription	GO:0003677/ GO:0003700	DNA binding/ DNA-binding transcription factor activity					1.32257	0.0154394	1.87736	0.000375788	1.76992	0.000729616	1.21513	0.0242172
csiD	b2659	glutarate dioxygenase CsiD/GlaH												1.31284	0.00487688	1.54447	0.000630312	1.38842	0.0020168	1.15678	0.0119015
ybhN	b0788	PF03706 family inner membrane protein YbhN	COG0392	Predicted membrane flippase AglD2/YbhN, UPF0104 family	[]	M	Cell wall/membrane/envelope biogenesis					GO:0005886/ GO:0016021	plasma membrane/ integral component of membrane	1.26568	0.00318443	1.68323	5.9224e-05	1.58107	0.000160904	1.16351	0.00608146
osmY	b4376	periplasmic chaperone OsmY	COG2823	Phospholipid-binding membrane integrity protein DolP/YraP/OsmY, contains BON domain	[]	M	Cell wall/membrane/envelope biogenesis			GO:0006970/ GO:0006972/ GO:0061077	response to osmotic stress/ hyperosmotic response/ chaperone-mediated protein folding	GO:0030288	outer membrane-bounded periplasmic space	1.18609	0.00411643	1.48905	0.00019067	1.42356	0.000336598	1.12061	0.0058116
rmf	b0953	ribosome modulation factor	COG3130	Ribosome modulation factor	[]	J	Translation, ribosomal structure and biogenesis	GO:0019843/ GO:0043022/ GO:0043024	rRNA binding/ ribosome binding/ ribosomal small subunit binding	GO:0032055	negative regulation of translation in response to stress	GO:0005737	cytoplasm	1.13054	0.0245188	1.59056	0.00104565	1.69411	0.000407899	1.23409	0.0120756
paoC	b0284	aldehyde dehydrogenase: molybdenum cofactor-binding subunit	COG1529	Aldehyde, CO or xanthine dehydrogenase, Mo-binding subunit	['Non-phosphorylated Entner-Doudoroff pathway']	C	Energy production and conversion	GO:0016491/ GO:0016903/ GO:0030151/ GO:0047770	oxidoreductase activity/ oxidoreductase activity, acting on the aldehyde or oxo group of donors/ molybdenum ion binding/ carboxylate reductase activity	GO:0006974	cellular response to DNA damage stimulus	GO:0042597	periplasmic space	1.11137	0.00570036	1.25656	0.00131183	1.3044	0.000731469	1.15921	0.00331201

### Sheet: DOWN
	Table S6. The specific response to aggregation mediated by the synthetic adhesins (nanobodies). Each gene only significantly differentially down-regulated in the 4 nanobodies comparisons aggregation vs no aggregation is indicated.
														Synthetic Adhesin Nanobodies
Name	locus_tag	Function	cog_cogid	cog_name	cog_pathways	cog_category	cog_description	Gene ontology IDs_MF	Desc_goterm_MF	Gene ontology IDs_BP	Desc_goterm_BP	Gene ontology IDs_CC	Desc_goterm_CC	log2FoldChange_Ag2_Nb2vsAg2_Nb3	padj_Ag2_Nb2vsAg2_Nb3	log2FoldChange_Ag2_Nb2vsAg3_Nb2	padj_Ag2_Nb2vsAg3_Nb2	log2FoldChange_Ag3_Nb3vsAg3_Nb2	padj_Ag3_Nb3vsAg3_Nb2	log2FoldChange_Ag3_Nb3vsAg2_Nb3	padj_Ag3_Nb3vsAg2_Nb3
trpA	b1260	tryptophan synthase subunit alpha	COG0159	Tryptophan synthase alpha chain	['Aromatic amino acid biosynthesis']	E	Amino acid transport and metabolism	GO:0004834/ GO:0016829	tryptophan synthase activity/ lyase activity	GO:0000162/ GO:0009073	tryptophan biosynthetic process/ aromatic amino acid family biosynthetic process	GO:0005737/ GO:0005829	cytoplasm/ cytosol	-3.31445	1.10761e-13	-2.20686	1.24514e-06	-2.45295	7.50101e-08	-3.56054	3.73151e-16
trpB	b1261	tryptophan synthase subunit beta	COG0133	Tryptophan synthase beta chain	['Aromatic amino acid biosynthesis']	E	Amino acid transport and metabolism	GO:0004834/ GO:0030170/ GO:0042802	tryptophan synthase activity/ pyridoxal phosphate binding/ identical protein binding	GO:0000162/ GO:0009073	tryptophan biosynthetic process/ aromatic amino acid family biosynthetic process	GO:0005737/ GO:0005829	cytoplasm/ cytosol	-2.78054	7.20621e-10	-1.87553	4.17755e-05	-2.03171	8.89572e-06	-2.93672	4.0823e-11
trpD	b1263	anthranilate synthase subunit TrpD	COG0512,COG0547	Anthranilate/para-aminobenzoate synthase component II (glutamine amidotransferase),Anthranilate phosphoribosyltransferase, glycosyltransferase domain	['Aromatic amino acid biosynthesis']	E	Amino acid transport and metabolism,Amino acid transport and metabolism	GO:0000287/ GO:0004048/ GO:0004049	magnesium ion binding/ anthranilate phosphoribosyltransferase activity/ anthranilate synthase activity	GO:0000162/ GO:0002047/ GO:0006541	tryptophan biosynthetic process/ phenazine biosynthetic process/ glutamine metabolic process			-2.27695	0.00118974	-1.63528	0.0191702	-1.92864	0.00478611	-2.57031	0.00021358
trpC	b1262	fused indole-3-glycerol phosphate synthase/phosphoribosylanthranilate isomerase	COG0134,COG0135	Indole-3-glycerol phosphate synthase,Phosphoribosylanthranilate isomerase	['Aromatic amino acid biosynthesis']	E	Amino acid transport and metabolism,Amino acid transport and metabolism	GO:0004425/ GO:0004640	indole-3-glycerol-phosphate synthase activity/ phosphoribosylanthranilate isomerase activity	GO:0000162	tryptophan biosynthetic process			-2.04871	2.39087e-05	-1.55155	0.0013211	-1.9401	5.22666e-05	-2.43725	3.8153e-07
lysP	b2156	lysine:H(+) symporter	COG0833	Amino acid permease	[]	E	Amino acid transport and metabolism	GO:0015171/ GO:0015189/ GO:0042802	amino acid transmembrane transporter activity/ L-lysine transmembrane transporter activity/ identical protein binding	GO:0003333/ GO:0043200/ GO:0051090/ GO:0097639	amino acid transmembrane transport/ response to amino acid/ regulation of DNA-binding transcription factor activity/ L-lysine import across plasma membrane	GO:0005886/ GO:0005887/ GO:0016021	plasma membrane/ integral component of plasma membrane/ integral component of membrane	-1.49273	0.000176108	-1.1809	0.00271544	-1.21656	0.00180903	-1.5284	0.000111993
purK	b0522	5-(carboxyamino)imidazole ribonucleotide synthase	COG0026	Phosphoribosylaminoimidazole carboxylase (NCAIR synthetase)	['Purine biosynthesis']	F	Nucleotide transport and metabolism	GO:0004638/ GO:0005524/ GO:0034028/ GO:0046872	phosphoribosylaminoimidazole carboxylase activity/ ATP binding/ 5-(carboxyamino)imidazole ribonucleotide synthase activity/ metal ion binding	GO:0006189	'de novo' IMP biosynthetic process	GO:0005829	cytosol	-1.48422	0.026608	-1.99109	0.00193734	-2.22373	0.000552098	-1.71687	0.00960371
fabA	b0954	beta-hydroxyacyl-acyl carrier protein dehydratase/isomerase	COG0764	3-hydroxymyristoyl/3-hydroxydecanoyl-(acyl carrier protein) dehydratase	['Fatty acids biosynthesis']	I	Lipid transport and metabolism	GO:0004317/ GO:0008659/ GO:0008693/ GO:0034017/ GO:0047451	3-hydroxypalmitoyl-[acyl-carrier-protein] dehydratase activity/ (3R)-hydroxymyristoyl-[acyl-carrier-protein] dehydratase activity/ 3-hydroxydecanoyl-[acyl-carrier-protein] dehydratase activity/ trans-2-decenoyl-acyl-carrier-protein isomerase activity/ 3-hydroxyoctanoyl-[acyl-carrier-protein] dehydratase activity	GO:0006633/ GO:0008610	fatty acid biosynthetic process/ lipid biosynthetic process	GO:0005829	cytosol	-1.43012	1.4897e-08	-1.40137	3.00132e-08	-1.37531	4.39693e-08	-1.40406	2.61887e-08
feoA	b3408	ferrous iron transport protein A	COG1918	Fe2+ transport protein FeoA	[]	P	Inorganic ion transport and metabolism	GO:0046914	transition metal ion binding	GO:0006811/ GO:0006974/ GO:0055072	ion transport/ cellular response to DNA damage stimulus/ iron ion homeostasis	GO:0005737	cytoplasm	-1.27415	0.00316822	-1.63957	8.26722e-05	-1.67909	5.28967e-05	-1.31367	0.00196664
accC	b3256	biotin carboxylase	COG0439	Biotin carboxylase	['Fatty acids biosynthesis']	I	Lipid transport and metabolism	GO:0003989/ GO:0004075/ GO:0005524/ GO:0046872	acetyl-CoA carboxylase activity/ biotin carboxylase activity/ ATP binding/ metal ion binding	GO:0006633/ GO:0045717/ GO:2001295	fatty acid biosynthetic process/ negative regulation of fatty acid biosynthetic process/ malonyl-CoA biosynthetic process	GO:0005737/ GO:0005829	cytoplasm/ cytosol	-1.23006	0.000665917	-1.51511	1.64314e-05	-1.4359	4.3564e-05	-1.15085	0.00133434
rplQ	b3294	50S ribosomal subunit protein L17	COG0203	Ribosomal protein L17	['Ribosome 50S subunit']	J	Translation, ribosomal structure and biogenesis	GO:0003735	structural constituent of ribosome	GO:0000027/ GO:0006412	ribosomal large subunit assembly/ translation	GO:0005829/ GO:0015934/ GO:0022625	cytosol/ large ribosomal subunit/ cytosolic large ribosomal subunit	-1.20107	0.018149	-1.27665	0.0102085	-1.22358	0.0123048	-1.14799	0.0222806
ydiH	b1685	uncharacterized protein YdiH												-1.17945	0.017353	-1.36658	0.0045358	-1.59558	0.000787298	-1.40846	0.00379787
ycbX	b0947	6-N-hydroxylaminopurine resistance protein	COG0633,COG3217	Ferredoxin,N-hydroxylaminopurine reductase subunit YcbX, contains MOSC domain	[],[]	C,V	Energy production and conversion,Defense mechanisms	GO:0003824/ GO:0030151/ GO:0030170/ GO:0051537	catalytic activity/ molybdenum ion binding/ pyridoxal phosphate binding/ 2 iron, 2 sulfur cluster binding	GO:0009407/ GO:0009636	toxin catabolic process/ response to toxic substance			-1.13518	0.0141646	-1.61858	0.000274621	-1.57899	0.000354928	-1.09558	0.0160863
rpoA	b3295	RNA polymerase subunit alpha	COG0202	DNA-directed RNA polymerase, alpha subunit/40 kD subunit	['RNA polymerase']	K	Transcription	GO:0003677/ GO:0003899/ GO:0046983	DNA binding/ DNA-directed 5'-3' RNA polymerase activity/ protein dimerization activity	GO:0006351	transcription, DNA-templated	GO:0005737/ GO:0005829/ GO:0016020	cytoplasm/ cytosol/ membrane	-1.11842	0.014546	-1.3088	0.0031329	-1.22292	0.00527895	-1.03254	0.0222384
speE	b0121	spermidine synthase	COG0421	Spermidine synthase (polyamine aminopropyltransferase)	[]	E	Amino acid transport and metabolism	GO:0004766/ GO:0010487/ GO:0016768/ GO:0043918	spermidine synthase activity/ thermospermine synthase activity/ spermine synthase activity/ cadaverine aminopropyltransferase activity	GO:0008295	spermidine biosynthetic process	GO:0005829	cytosol	-1.11757	0.00306142	-1.18341	0.00125422	-1.20733	0.000871962	-1.1415	0.00205599
rpsD	b3296	30S ribosomal subunit protein S4	COG0522	Ribosomal protein S4 or related protein	['Ribosome 30S subunit']	J	Translation, ribosomal structure and biogenesis	GO:0000900/ GO:0003735/ GO:0019843/ GO:0048027	translation repressor activity, mRNA regulatory element binding/ structural constituent of ribosome/ rRNA binding/ mRNA 5'-UTR binding	GO:0000028/ GO:0006353/ GO:0031564/ GO:0045903/ GO:0045947/ GO:0046677/ GO:1990145	ribosomal small subunit assembly/ DNA-templated transcription, termination/ transcription antitermination/ positive regulation of translational fidelity/ negative regulation of translational initiation/ response to antibiotic/ maintenance of translational fidelity	GO:0005829/ GO:0015935/ GO:0022627	cytosol/ small ribosomal subunit/ cytosolic small ribosomal subunit	-1.07388	0.00816523	-1.20162	0.00224994	-1.13914	0.00346331	-1.0114	0.0112048
rpsK	b3297	30S ribosomal subunit protein S11	COG0100	Ribosomal protein S11	['Ribosome 30S subunit']	J	Translation, ribosomal structure and biogenesis	GO:0003735/ GO:0048027/ GO:0070181	structural constituent of ribosome/ mRNA 5'-UTR binding/ small ribosomal subunit rRNA binding	GO:0000028/ GO:0000462/ GO:0006412	ribosomal small subunit assembly/ maturation of SSU-rRNA from tricistronic rRNA transcript (SSU-rRNA, 5.8S rRNA, LSU-rRNA)/ translation	GO:0005829/ GO:0022627	cytosol/ cytosolic small ribosomal subunit	-1.06381	0.00422584	-1.1529	0.00142791	-1.13761	0.00146466	-1.04852	0.00410948
ypdA	b2380	sensor histidine kinase YpdA/PyrS	COG3275	Sensor histidine kinase, LytS/YehU family	[]	T	Signal transduction mechanisms							-1.05364	0.0459971	-1.02689	0.0461218	-1.02067	0.0439496	-1.04743	0.0434407
secD	b0408	Sec translocon accessory complex subunit SecD	COG0342	Preprotein translocase subunit SecD	[]	U	Intracellular trafficking, secretion, and vesicular transport	GO:0015450	P-P-bond-hydrolysis-driven protein transmembrane transporter activity	GO:0006605/ GO:0015031/ GO:0043952/ GO:0065002	protein targeting/ protein transport/ protein transport by the Sec complex/ intracellular protein transmembrane transport	GO:0005886/ GO:0016021	plasma membrane/ integral component of membrane	-1.01856	0.0060468	-1.10366	0.00218386	-1.11344	0.001801	-1.02835	0.004791
rpsM	b3298	30S ribosomal subunit protein S13	COG0099	Ribosomal protein S13	['Ribosome 30S subunit']	J	Translation, ribosomal structure and biogenesis	GO:0000049/ GO:0003735/ GO:0019843	tRNA binding/ structural constituent of ribosome/ rRNA binding	GO:0006412	translation	GO:0005829/ GO:0015935/ GO:0022627	cytosol/ small ribosomal subunit/ cytosolic small ribosomal subunit	-1.00967	0.00475978	-1.10417	0.00147373	-1.10109	0.00134405	-1.00659	0.00412046
