## Supplementary material for "*Escherichia coli* aggregates mediated by native or synthetic adhesins exhibit both core and adhesin-specific transcriptional responses": Table S7

### Sheet: Sheet1
Table S7. Enrichment analysis by PantherD of the over- and under-represented pathways from the response to Ag43-specific aggregation (analysis corresponding to Table S6)
The analysis was done with the Biological Process (BP) classification. In the REFLIST is the total number of genes belonging to the corresponding GO. In the input is number of genes
from this pathway identified in our study.
OVER-REPRESENTED PATHWAYS COMMON AGGREGATES RESPONSE
Biological_process	Gene ontology IDs	REFLIST	Input	expected	over_under	fold_Enrichment	P-value	Up_Down	Genes in pathway
negative regulation of translation in response to stress	GO:0032055	1	1	.00	+	100	6.35E-03	Over_represented	rmf
from this pathway ideintified in our study.	GO:0006217	1	1	.00	+	100	6.35E-03	Over_represented	cdd
cytidine deamination	GO:0009972	1	1	.00	+	100	6.35E-03	Over_represented	cdd
glycerophosphodiester transmembrane transport	GO:0001407	4	1	.01	+	78.39	1.58E-02	Over_represented	ugpB
mannitol metabolic process	GO:0019594	5	1	.02	+	62.71	1.89E-02	Over_represented	yeiQ
glycerol-3-phosphate transmembrane transport	GO:0015794	5	1	.02	+	62.71	1.89E-02	Over_represented	ugpB
protein stabilization	GO:0050821	7	1	.02	+	44.8	2.52E-02	Over_represented	ibpB
stress response to copper ion	GO:1990169	9	1	.03	+	34.84	3.14E-02	Over_represented	ibpB
protein repair	GO:0030091	12	1	.04	+	26.13	4.06E-02	Over_represented	msrB
hyperosmotic response	GO:0006972	15	1	.05	+	20.9	4.98E-02	Over_represented	osmY
UNDER-REPRESENTED PATHWAYS COMMON AGGREGATES RESPONSE
Biological_process	Gene ontology IDs	REFLIST	Input	expected	over_under	fold_Enrichment	P-value	Up_Down	Genes in pathway
phenazine biosynthetic process	GO:0002047	1	1	.00	+	100	8.60E-03	Under_represented	trpD
L-lysine import across plasma membrane	GO:0097639	1	1	.00	+	100	8.60E-03	Under_represented	lysP
cellular response to nutrient	GO:0031670	2	1	.01	+	100	1.29E-02	Under_represented	ypdA
negative regulation of fatty acid biosynthetic process	GO:0045717	2	1	.01	+	100	1.29E-02	Under_represented	accC
maturation of SSU-rRNA from tricistronic rRNA transcript (SSU-rRNA, 5.8S rRNA, LSU-rRNA)		2	1	.01	+	100	1.29E-02	Under_represented	rpsK
tryptophan biosynthetic process	GO:0000162	9	4	.04	+	100	1.72E-07	Under_represented	trpA,trpB,trpC,trpD
toxin catabolic process	GO:0009407	3	1	.01	+	77.02	1.71E-02	Under_represented	ycbX
maintenance of translational fidelity	GO:1990145	3	1	.01	+	77.02	1.71E-02	Under_represented	rpsD
positive regulation of translational fidelity	GO:0045903	3	1	.01	+	77.02	1.71E-02	Under_represented	rpsD
malonyl-CoA biosynthetic process	GO:2001295	3	1	.01	+	77.02	1.71E-02	Under_represented	accC
DNA-templated transcription, termination	GO:0006353	6	1	.03	+	38.51	2.98E-02	Under_represented	rpsD
spermidine biosynthetic process	GO:0008295	6	1	.03	+	38.51	2.98E-02	Under_represented	speE
protein transport by the Sec complex	GO:0043952	7	1	.03	+	33.01	3.40E-02	Under_represented	secD
negative regulation of translational initiation	GO:0045947	7	1	.03	+	33.01	3.40E-02	Under_represented	rpsD
regulation of DNA-binding transcription factor activity	GO:0051090	9	1	.04	+	25.67	4.23E-02	Under_represented	lysP
response to amino acid	GO:0043200	9	1	.04	+	25.67	4.23E-02	Under_represented	lysP
intracellular protein transmembrane transport	GO:0065002	10	1	.04	+	23.11	4.64E-02	Under_represented	secD
protein targeting	GO:0006605	10	1	.04	+	23.11	4.64E-02	Under_represented	secD
ribosomal small subunit assembly	GO:0000028	20	2	.09	+	23.11	3.86E-03	Under_represented	rpsD, rpsK
fatty acid biosynthetic process	GO:0006633	25	2	.11	+	18.48	5.79E-03	Under_represented	fabA, accC
